# The impact of *Mmu*17 non-*Hsa*21 orthologous genes in the Ts65Dn mouse model of Down syndrome: the “gold standard” revisited

**DOI:** 10.1101/2022.09.23.509067

**Authors:** Faycal Guedj, Elise Kane, Lauren A. Bishop, Jeroen L. A. Pennings, Yann Herault, Diana W. Bianchi

## Abstract

Despite many successful preclinical treatment studies to improve neurocognition in the Ts65Dn mouse model of Down syndrome (DS), translation to humans has failed. This raises critical questions about the appropriateness of the Ts65Dn mouse as the “gold standard” for DS research given that it carries, in addition to *Mmu16* orthologous genes, triplication of 50 *Mmu*17 non-orthologous genes that might contribute to the observed brain and behavioral phenotypes. We used the novel Ts66Yah mouse that carries both an extra mini chromosome and the identical segmental *Mmu16* trisomy as Ts65Dn, but in which the *Mmu17* non-orthologous region was removed using CRISPR/Cas9 technology. We demonstrate that the Ts65Dn exhibits a more severe phenotype throughout the lifespan compared to the Ts66Yah mouse. Several *Mmu17* non-orthologous genes were uniquely overexpressed in Ts65Dn embryonic forebrain; this produced major differences in dysregulated genes and pathways. Despite these genome-wide differences, the primary *Mmu16* trisomic effects were highly conserved in both models, resulting in several commonly dysregulated disomic genes and pathways. During the neonatal period, delays in motor development, communication and olfactory spatial memory were observed in both Ts66Yah and Ts65Dn pups but were more pronounced in Ts65Dn. Adult Ts66Yah mice showed working memory deficits and sex-specific effects in exploratory behavior and spatial hippocampal memory, while long-term memory was preserved. Like the neonates, adult Ts66Yah mice exhibited fewer and milder behavioral deficits when compared to Ts65Dn mice. Our findings suggest that trisomy of the non-orthologous *Mmu*17 genes significantly contributes to the phenotype of the Ts65Dn mouse and may be one major reason why preclinical trials that used this model have unsuccessfully translated to human therapies.
