## Supplementary Table 1 for "The impact of *Mmu*17 non-*Hsa*21 orthologous genes in the Ts65Dn mouse model of Down syndrome: the “gold standard” revisited"

### Sheet: Ts65Dn-E15.5-Aneuploid Genes
				Expression of Mmu16 Orthologous and Mmu17 Non-Orthologous Genes in Ts65Dn E15.5 Embryonic Forebrain
	Gene Symbol	Chromosome	Trisomic	Ts65Dn E15.5 Ratio	Ts65Dn E15.5 Fold Change	Ts65Dn E15.5 p-value			Gene Symbol	Chromosome	Trisomic	Ts65Dn E15.5 Ratio	Ts65Dn E15.5 Fold Change	Ts65Dn E15.5 p-value
	Bach1	16	Mmu16 Trisomic	1.31072	0.390356	5.5883e-09			Arid1b	17	Mmu17 Trisomic	1.33049	0.411963	1.6941e-08
	Dscr3	16	Mmu16 Trisomic	1.42057	0.506467	1.08931e-08			Tulp4	17	Mmu17 Trisomic	1.29603	0.374096	7.25094e-07
	Ttc3	16	Mmu16 Trisomic	1.23893	0.309095	3.3839e-08			Tmem242	17	Mmu17 Trisomic	1.3615	0.4452	1.25222e-06
	Son	16	Mmu16 Trisomic	1.3369	0.418892	3.77155e-08			Scaf8	17	Mmu17 Trisomic	1.27751	0.353333	1.81294e-06
	Dyrk1a	16	Mmu16 Trisomic	1.26197	0.335674	4.73888e-08			Gtf2h5	17	Mmu17 Trisomic	1.32941	0.410784	2.06795e-06
	Donson	16	Mmu16 Trisomic	1.3988	0.48419	6.54428e-08			Serac1	17	Mmu17 Trisomic	1.33967	0.421881	1.0139e-05
	Brwd1	16	Mmu16 Trisomic	1.31419	0.394169	1.01202e-07			Rps6ka2	17	Mmu17 Trisomic	1.36845	0.452548	1.59529e-05
	Wrb	16	Mmu16 Trisomic	1.39307	0.478264	1.40186e-07			Tfb1m	17	Mmu17 Trisomic	1.35539	0.43871	0.000110599
	Gcfc1	16	Mmu16 Trisomic	1.3724	0.456697	1.51206e-07			Pde10a	17	Mmu17 Trisomic	1.32218	0.402922	0.000284038
	Rcan1	16	Mmu16 Trisomic	1.39936	0.484764	3.89015e-07			Snx9	17	Mmu17 Trisomic	1.19505	0.257067	0.000782569
	Mrps6	16	Mmu16 Trisomic	1.38446	0.469321	5.70713e-07			Ldhal6b	17	Mmu17 Trisomic	1.18885	0.249568	0.00159436
	Atp5j	16	Mmu16 Trisomic	1.30372	0.382631	6.13372e-07			Rsph3a	17	Mmu17 Trisomic	1.21519	0.281179	0.00344193
	Cct8	16	Mmu16 Trisomic	1.34511	0.427721	6.18496e-07			Ezr	17	Mmu17 Trisomic	1.17139	0.228217	0.00638779
	Hunk	16	Mmu16 Trisomic	1.27857	0.354531	1.09144e-06			Zdhhc14	17	Mmu17 Trisomic	1.30672	0.385945	0.00708042
	Tiam1	16	Mmu16 Trisomic	1.3392	0.421377	2.28943e-06			T	17	Mmu17 Trisomic	1.20366	0.26743	0.0157847
	Ifnar1	16	Mmu16 Trisomic	1.23709	0.306951	2.43614e-06
	Scaf4	16	Mmu16 Trisomic	1.28374	0.360352	4.0401e-06
	Fam165b	16	Mmu16 Trisomic	1.32369	0.404563	4.69852e-06
	Mrpl39	16	Mmu16 Trisomic	1.39	0.47508	5.31473e-06
	Ltn1	16	Mmu16 Trisomic	1.31289	0.392749	7.05853e-06
	C2cd2	16	Mmu16 Trisomic	1.39059	0.475693	7.39566e-06
	Itsn1	16	Mmu16 Trisomic	1.25512	0.327825	7.50691e-06
	Tmem50b	16	Mmu16 Trisomic	1.40448	0.490041	9.68065e-06
	Cryzl1	16	Mmu16 Trisomic	1.34676	0.429489	1.02322e-05
	Atp5o	16	Mmu16 Trisomic	1.28558	0.362424	1.69075e-05
	App	16	Mmu16 Trisomic	1.31395	0.393905	1.72643e-05
	Gabpa	16	Mmu16 Trisomic	1.22603	0.293991	2.2988e-05
	Synj1	16	Mmu16 Trisomic	1.39058	0.475682	2.46462e-05
	Gart	16	Mmu16 Trisomic	1.37426	0.458657	2.62386e-05
	Ifnar2	16	Mmu16 Trisomic	1.31382	0.39377	3.40538e-05
	Psmg1	16	Mmu16 Trisomic	1.35645	0.439836	4.5563e-05
	Sod1	16	Mmu16 Trisomic	1.23747	0.307394	5.27169e-05
	Zfp295	16	Mmu16 Trisomic	1.18177	0.240955	6.06964e-05
	Urb1	16	Mmu16 Trisomic	1.31679	0.397029	6.23486e-05
	Morc3	16	Mmu16 Trisomic	1.2758	0.351403	9.91389e-05
	Jam2	16	Mmu16 Trisomic	1.48517	0.57063	0.000169799
	Dnajc28	16	Mmu16 Trisomic	1.27782	0.353682	0.000203339
	Chaf1b	16	Mmu16 Trisomic	1.32051	0.401093	0.000204534
	Hlcs	16	Mmu16 Trisomic	1.29121	0.368722	0.000243538
	Hmgn1	16	Mmu16 Trisomic	1.25908	0.332369	0.000269628
	Adamts5	16	Mmu16 Trisomic	1.24514	0.31631	0.000275369
	Mis18a	16	Mmu16 Trisomic	1.41011	0.495811	0.000281712
	Usp16	16	Mmu16 Trisomic	1.32326	0.404098	0.000353825
	Dopey2	16	Mmu16 Trisomic	1.25226	0.32453	0.000368711
	Ifngr2	16	Mmu16 Trisomic	1.31411	0.394089	0.000522041
	Rwdd2b	16	Mmu16 Trisomic	1.2159	0.282025	0.0011285
	Pigp	16	Mmu16 Trisomic	1.21686	0.28316	0.00113398
	Cbr1	16	Mmu16 Trisomic	1.21108	0.276289	0.00122438
	Dscam	16	Mmu16 Trisomic	1.36486	0.448758	0.00242065
	Pcp4	16	Mmu16 Trisomic	1.2865	0.363455	0.00242827
	Slc5a3	16	Mmu16 Trisomic	1.20559	0.269739	0.00246813
	Sim2	16	Mmu16 Trisomic	1.38234	0.467115	0.00312343
	Ets2	16	Mmu16 Trisomic	1.2327	0.301817	0.00435852
	Setd4	16	Mmu16 Trisomic	1.15661	0.209903	0.00469619
	Kcnj6	16	Mmu16 Trisomic	1.23248	0.301562	0.00479803

### Sheet: Ts65Dn-E18.5-Aneuploid Genes
				Expression of Mmu16 Orthologous and Mmu17 Non-Orthologous Genes in Ts65Dn E18.5 Embryonic Forebrain
	Gene Symbol	Chromosome	Trisomic	Ts65Dn E18.5 Ratio	Ts65Dn E18.5 Fold Change	Ts65Dn E18.5 p-value			Gene Symbol	Chromosome	Trisomic	Ts65Dn E18.5 Ratio	Ts65Dn E18.5 Fold Change	Ts65Dn E18.5 p-value
	Atp5o	16	Mmu16 Trisomic	1.39847	0.483847	4.44089e-16			Ezr	17	Mmu17 Trisomic	1.47218	0.557957	6.52811e-13
	Slc5a3	16	Mmu16 Trisomic	1.51488	0.599202	1.55431e-15			Rnaset2a	17	Mmu17 Trisomic	1.48149	0.567053	3.7983e-12
	Itsn1	16	Mmu16 Trisomic	1.37871	0.46332	2.44249e-15			Pde10a	17	Mmu17 Trisomic	1.38729	0.472271	3.67242e-11
	Ifngr2	16	Mmu16 Trisomic	1.43738	0.523446	4.88498e-15			Rps6ka2	17	Mmu17 Trisomic	1.48128	0.56684	3.67353e-11
	Ifnar2	16	Mmu16 Trisomic	1.49512	0.580257	1.53988e-13			Dynlt1b	17	Mmu17 Trisomic	1.36831	0.452392	5.68071e-11
	App	16	Mmu16 Trisomic	1.30287	0.381693	1.64224e-12			Scaf8	17	Mmu17 Trisomic	1.3622	0.445938	1.76465e-10
	Atp5j	16	Mmu16 Trisomic	1.49429	0.579464	2.13851e-12			Sft2d1	17	Mmu17 Trisomic	1.42736	0.51335	1.76529e-10
	Synj1	16	Mmu16 Trisomic	1.37955	0.464196	5.71432e-12			Gtf2h5	17	Mmu17 Trisomic	1.39826	0.483632	2.07887e-10
	Ifnar1	16	Mmu16 Trisomic	1.33157	0.413129	3.43738e-11			Tiam2	17	Mmu17 Trisomic	1.40472	0.490281	2.35725e-10
	Cct8	16	Mmu16 Trisomic	1.321	0.401633	3.53575e-11			Mpc1	17	Mmu17 Trisomic	1.33591	0.417823	3.94484e-10
	Paxbp1	16	Mmu16 Trisomic	1.4079	0.493542	3.62632e-11			Dynlt1c	17	Mmu17 Trisomic	1.32879	0.410117	4.69442e-10
	Dscam	16	Mmu16 Trisomic	1.39368	0.478897	6.88769e-11			Dynlt1f	17	Mmu17 Trisomic	1.30635	0.385541	7.56389e-10
	Jam2	16	Mmu16 Trisomic	1.34972	0.432661	8.96193e-11			Tulp4	17	Mmu17 Trisomic	1.36604	0.450001	4.61494e-09
	Sod1	16	Mmu16 Trisomic	1.3953	0.48057	2.45729e-10			Tfb1m	17	Mmu17 Trisomic	1.51171	0.596181	9.47905e-09
	Gabpa	16	Mmu16 Trisomic	1.43169	0.517716	3.29867e-10			Fgfr1op	17	Mmu17 Trisomic	1.336	0.417915	1.10132e-08
	Smim11	16	Mmu16 Trisomic	1.43118	0.517201	4.67499e-10			Zdhhc14	17	Mmu17 Trisomic	1.44012	0.526194	1.47974e-08
	Dyrk1a	16	Mmu16 Trisomic	1.31861	0.39902	4.86961e-10			Rsph3a	17	Mmu17 Trisomic	1.39246	0.477634	3.67618e-08
	Dopey2	16	Mmu16 Trisomic	1.38275	0.467536	8.05309e-10			Dynlt1a	17	Mmu17 Trisomic	1.23583	0.305485	4.44223e-08
	Rcan1	16	Mmu16 Trisomic	1.443	0.529072	1.24514e-09			Tmem242	17	Mmu17 Trisomic	1.36665	0.450644	4.9881e-08
	Son	16	Mmu16 Trisomic	1.43812	0.524186	1.42962e-09			Arid1b	17	Mmu17 Trisomic	1.34226	0.424667	6.77788e-08
	Wrb	16	Mmu16 Trisomic	1.41432	0.500107	2.95818e-09			Tulp4	17	Mmu17 Trisomic	1.31329	0.393185	9.15976e-08
	Gart	16	Mmu16 Trisomic	1.44026	0.526333	3.05418e-09			Serac1	17	Mmu17 Trisomic	1.33148	0.413027	2.74305e-07
	Tmem50b	16	Mmu16 Trisomic	1.49014	0.575447	3.11402e-09			Prr18	17	Mmu17 Trisomic	1.38303	0.467831	7.84704e-07
	Cryzl1	16	Mmu16 Trisomic	1.43456	0.520604	3.29746e-09			Tagap1	17	Mmu17 Trisomic	1.24835	0.320027	3.08531e-06
	Tiam1	16	Mmu16 Trisomic	1.34902	0.431907	8.81309e-09			Tmem181a	17	Mmu17 Trisomic	1.29816	0.376469	0.000130362
	Ttc3	16	Mmu16 Trisomic	1.22383	0.291407	1.30342e-08			Fndc1	17	Mmu17 Trisomic	1.36303	0.446821	0.000477231
	Cbr1	16	Mmu16 Trisomic	1.29403	0.371874	2.51433e-08			Snx9	17	Mmu17 Trisomic	1.33458	0.416382	0.000809937
	Pigp	16	Mmu16 Trisomic	1.31416	0.394142	2.5199e-08			Sytl3	17	Mmu17 Trisomic	1.30528	0.384359	0.00118346
	Pcp4	16	Mmu16 Trisomic	1.32699	0.408163	4.32626e-08			Rsph3b	17	Mmu17 Trisomic	1.22601	0.293976	0.00318869
	Mrpl39	16	Mmu16 Trisomic	1.37801	0.462585	5.86792e-08			T	17	Mmu17 Trisomic	1.21357	0.279257	0.0407504
	Kcne2	16	Mmu16 Trisomic	1.58441	0.663942	5.86862e-08			Cldn20	17	Mmu17 Trisomic	1.28277	0.359257	0.0408985
	Psmg1	16	Mmu16 Trisomic	1.22879	0.297242	5.87805e-08
	Donson	16	Mmu16 Trisomic	1.44049	0.526556	6.20078e-08
	Dscr3	16	Mmu16 Trisomic	1.44934	0.535399	9.16795e-08
	Hmgn1	16	Mmu16 Trisomic	1.307	0.386264	1.00018e-07
	Clic6	16	Mmu16 Trisomic	1.4642	0.550116	2.1938e-07
	Usp16	16	Mmu16 Trisomic	1.32469	0.405653	5.06301e-07
	Hunk	16	Mmu16 Trisomic	1.33039	0.411851	5.97982e-07
	Grik1	16	Mmu16 Trisomic	1.34676	0.429492	6.70003e-07
	Chaf1b	16	Mmu16 Trisomic	1.60447	0.682095	7.64545e-07
	Ltn1	16	Mmu16 Trisomic	1.28119	0.357489	1.14598e-06
	Mis18a	16	Mmu16 Trisomic	1.40237	0.487872	1.52732e-06
	Cbr3	16	Mmu16 Trisomic	1.68423	0.752091	3.30869e-06
	Kcnj6	16	Mmu16 Trisomic	1.34432	0.426876	4.81014e-06
	Bach1	16	Mmu16 Trisomic	1.19368	0.255417	5.20649e-06
	Urb1	16	Mmu16 Trisomic	1.45902	0.544998	6.59557e-06
	C2cd2	16	Mmu16 Trisomic	1.3753	0.45975	7.5031e-06
	Scaf4	16	Mmu16 Trisomic	1.28462	0.361344	1.28949e-05
	Brwd1	16	Mmu16 Trisomic	1.35613	0.439491	1.92824e-05
	Morc3	16	Mmu16 Trisomic	1.24848	0.320167	3.14218e-05
	Cyyr1	16	Mmu16 Trisomic	1.37577	0.46024	3.96309e-05
	Il10rb	16	Mmu16 Trisomic	1.34359	0.426098	7.55693e-05
	Dnajc28	16	Mmu16 Trisomic	1.30334	0.38221	0.000183365
	Olig1	16	Mmu16 Trisomic	1.23295	0.302112	0.000315701
	Olfr203	16	Mmu16 Trisomic	1.40314	0.488658	0.000387657
	Adamts5	16	Mmu16 Trisomic	1.44791	0.533971	0.000471867
	Zbtb21	16	Mmu16 Trisomic	1.30314	0.38199	0.00110068
	Olig2	16	Mmu16 Trisomic	1.17218	0.229191	0.00159759
	Ets2	16	Mmu16 Trisomic	1.25628	0.329162	0.00190278
	Adamts1	16	Mmu16 Trisomic	1.33567	0.417562	0.00231665
	Erg	16	Mmu16 Trisomic	1.28943	0.366729	0.00285538
	N6amt1	16	Mmu16 Trisomic	1.30252	0.381303	0.00441013
	Rwdd2b	16	Mmu16 Trisomic	1.42889	0.514897	0.00637638
	B3galt5	16	Mmu16 Trisomic	1.35834	0.441842	0.00928099

### Sheet: Ts65Dn-E15.8&E18.5-Mmu17 Genes
	Summary of Consistantly Dysregulated Mmu17 Non-Orthologous Genes in Ts65Dn Embryonic Forebrain During Mid and Late Gestation
			E15.5 Brain		E18.5 Brain
Gene Symbol	Chromosome	Trisomic	Ts65Dn E15.5 Ratio	Ts65Dn E15.5 p-value	Ts65Dn E18.5 Ratio	Ts65Dn E18.5 p-value	Gene Function and Phenotype of Knock-Out Mouse
Arid1b	17	Mmu17 Trisomic	1.33049	1.6941e-08	1.34226	6.77788e-08	Involved in transcriptional activation and repression of select genes by chromatin remodeling (alteration of DNA-nucleosome topology). Component of SWI/SNF chromatin remodeling complexes that carry out key enzymatic activities, changing chromatin structure by altering DNA-histone contacts within a nucleosome in an ATP-dependent manner. Belongs to the neural progenitors-specific chromatin remodeli…
Pde10a	17	Mmu17 Trisomic	1.32218	0.000284038	1.38729	3.67242e-11	Plays a role in signal transduction by regulating the intracellular concentration of cyclic nucleotides (PubMed:10373451, PubMed:10393245, PubMed:16330539, PubMed:27058447, PubMed:17389385). Can hydrolyze both cAMP and cGMP, but has higher affinity for cAMP and is more efficient with cAMP as substrate (PubMed:10373451, PubMed:10393245, PubMed:27058447, PubMed:17389385). PDE10A plays a key role in…
Serac1	17	Mmu17 Trisomic	1.33967	1.0139e-05	1.33148	2.74305e-07	Plays an important role in the phosphatidylglycerol remodeling that is essential for both mitochondrial function and intracellular cholesterol trafficking. May catalyze the remodeling of phosphatidylglycerol and be involved in the transacylation-acylation reaction to produce phosphatidylglycerol-36:1. May be involved in bis(monoacylglycerol)phosphate biosynthetic pathway.In 15 individuals from 13…
T	17	Mmu17 Trisomic	1.20366	0.0157847	1.21357	0.0407504	Involved in the transcriptional regulation of genes required for mesoderm formation and differentiation (PubMed:7588606). Binds to a palindromic T site 5'-TTCACACCTAGGTGTGAA-3' DNA sequence and activates gene transcription when bound to such a site (PubMed:8344258, PubMed:7588606). Morrison et al. (1996) reported that an allelic variant of the T locus, referred to as TIVS7-2 (601637.0001), showed…
Rps6ka2	17	Mmu17 Trisomic	1.36845	1.59529e-05	1.48128	3.67353e-11	Serine/threonine-protein kinase that acts downstream of ERK (MAPK1/ERK2 and MAPK3/ERK1) signaling and mediates mitogenic and stress-induced activation of transcription factors, regulates translation, and mediates cellular proliferation, survival, and differentiation. Zeniou et al. (2002) determined the expression of the RSK1, RSK2, and RSK3 genes in various human tissues, during mouse embryogenes…
Snx9	17	Mmu17 Trisomic	1.19505	0.000782569	1.33458	0.000809937	Involved in endocytosis and intracellular vesicle trafficking, both during interphase and at the end of mitosis. Required for efficient progress through mitosis and cytokinesis. Required for normal formation of the cleavage furrow at the end of mitosis. Plays a role in endocytosis via clathrin-coated pits, but also clathrin-independent, actin-dependent fluid-phase endocytosis. Plays a role in mac…
Ezr	17	Mmu17 Trisomic	1.17139	0.00638779	1.47218	6.52811e-13	Cytovillin is a microvillar cytoplasmic peripheral membrane protein that is expressed strongly in placental syncytiotrophoblasts and in certain human tumors. It is the same as ezrin, a component of the microvilli of intestinal epithelial cells that serves as a major cytoplasmic substrate for certain protein-tyrosine kinases. Ezrin, radixin (RDX; 179410), and moesin (MSN; 309845), the so-called ER…
Gtf2h5	17	Mmu17 Trisomic	1.32941	2.06795e-06	1.39826	2.07887e-10	Component of the general transcription and DNA repair factor IIH (TFIIH) core complex, which is involved in general and transcription-coupled nucleotide excision repair (NER) of damaged DNA and, when complexed to CAK, in RNA transcription by RNA polymerase II. In NER, TFIIH acts by opening DNA around the lesion to allow the excision of the damaged oligonucleotide and its replacement by a new DNA …
Scaf8	17	Mmu17 Trisomic	1.27751	1.81294e-06	1.3622	1.76465e-10	Anti-terminator protein required to prevent early mRNA termination during transcription (PubMed:31104839). Together with SCAF4, acts by suppressing the use of early, alternative poly(A) sites, thereby preventing the accumulation of non-functional truncated proteins (PubMed:31104839). Mechanistically, associates with the phosphorylated C-terminal heptapeptide repeat domain (CTD) of the largest RNA…
Tfb1m	17	Mmu17 Trisomic	1.35539	0.000110599	1.51171	9.47905e-09	S-adenosyl-L-methionine-dependent methyltransferase which specifically dimethylates mitochondrial 12S rRNA at the conserved stem loop. Also required for basal transcription of mitochondrial DNA, probably via its interaction with POLRMT and TFAM. Stimulates transcription independently of the methyltransferase activity. TFB1M dimethylates the N6 position of 2 adjacent adenosines within the loop of …
Tmem242	17	Mmu17 Trisomic	1.3615	1.25222e-06	1.36665	4.9881e-08	Scaffold protein that participates in the c-ring assembly of mitochondrial ATP synthase (F1F0 ATP synthase or complex V) by facilitating the membrane insertion and oligomer formation of the subunit c/ATP5MC3 (PubMed:33753518). Participates in the incorporation of the c-ring into vestigial complexes (PubMed:33753518). Additionally influences the incorporation of subunits MT-ATP6, MT-ATP8, ATP5MJ, …
Tulp4	17	Mmu17 Trisomic	1.29603	7.25094e-07	1.36604	4.61494e-09	May be a substrate-recognition component of a SCF-like ECS (Elongin-Cullin-SOCS-box protein) E3 ubiquitin ligase complex which mediates the ubiquitination and subsequent proteasomal degradation of target proteins. No information on Tulps4 role in brain development
Zdhhc14	17	Mmu17 Trisomic	1.30672	0.00708042		1.47974e-08	Palmitoyltransferase that could catalyze the addition of palmitate onto various protein substrates. May have a palmitoyltransferase activity toward the beta-2 adrenergic receptor/ADRB2 and thereby regulate G protein-coupled receptor signaling (PubMed:27481942). May play a role in cell differentiation and apoptosis (PubMed:21151021, PubMed:24407904). Zdhhc14 knockdown in cultured rat hippocampal n…

### Sheet: Ts66Yah-E18.5-Aneuploid Genes
				Expression of Mmu16 Orthologous and Mmu17 Non-Orthologous Genes in Ts66Yah E18.5 Embryonic Forebrain
	Gene Symbol	Chromosome	Trisomic	Ts66Yah E18.5 Ratio	Ts66Yah E18.5 Change	Ts66Yah E18.5 p-value			Gene Symbol	Chromosome	Trisomic	Ts66Yah E18.5 Ratio	Ts66Yah E18.5 Change	Ts66Yah E18.5 p-value
	Dyrk1a	16	Mmu16 Trisomic	1.35157	0.434633	5.77316e-15			Arid1b	17	NO	1.34226	0.424667	6.77788e-08
	Atp5o	16	Mmu16 Trisomic	1.40053	0.485977	7.21645e-15			Cldn20	17	NO	1.28277	0.359257	0.0408985
	Slc5a3	16	Mmu16 Trisomic	1.4482	0.534261	4.15223e-14			Dynlt1a	17	NO	1.23583	0.305485	4.44223e-08
	Cct8	16	Mmu16 Trisomic	1.26126	0.334868	3.84248e-13			Dynlt1b	17	NO	1.36831	0.452392	5.68071e-11
	Atp5j	16	Mmu16 Trisomic	1.44831	0.534373	3.85136e-13			Dynlt1c	17	NO	1.32879	0.410117	4.69442e-10
	App	16	Mmu16 Trisomic	1.29106	0.368556	3.9635e-13			Dynlt1f	17	NO	1.30635	0.385541	7.56389e-10
	Smim11	16	Mmu16 Trisomic	1.38612	0.471052	1.84608e-12			Ezr	17	NO	1.47218	0.557957	6.52811e-13
	Ifnar2	16	Mmu16 Trisomic	1.43246	0.518493	6.44396e-12			Fgfr1op	17	NO	1.336	0.417915	1.10132e-08
	Hunk	16	Mmu16 Trisomic	1.46369	0.549613	8.72757e-12			Fndc1	17	NO	1.36303	0.446821	0.000477231
	Ifngr2	16	Mmu16 Trisomic	1.38859	0.473616	9.06297e-12			Gtf2h5	17	NO	1.39826	0.483632	2.07887e-10
	Ifnar1	16	Mmu16 Trisomic	1.34079	0.423087	1.11965e-11			Ldhal6b	17	NO	1.18885	0.249568	0.00159436
	Dopey2	16	Mmu16 Trisomic	1.38521	0.470105	1.27898e-11			Mpc1	17	NO	1.33591	0.417823	3.94484e-10
	Hmgn1	16	Mmu16 Trisomic	1.39817	0.483538	1.76104e-11			Pde10a	17	NO	1.38729	0.472271	3.67242e-11
	Dscr3	16	Mmu16 Trisomic	1.43805	0.524117	2.36161e-11			Prr18	17	NO	1.38303	0.467831	7.84704e-07
	Pigp	16	Mmu16 Trisomic	1.38412	0.46897	4.69618e-11			Rnaset2a	17	NO	1.48149	0.567053	3.7983e-12
	Sod1	16	Mmu16 Trisomic	1.29103	0.368518	2.54265e-10			Rps6ka2	17	NO	1.48128	0.56684	3.67353e-11
	Wrb	16	Mmu16 Trisomic	1.31074	0.390385	2.79386e-10			Rsph3a	17	NO	1.39246	0.477634	3.67618e-08
	Cbr1	16	Mmu16 Trisomic	1.35069	0.433696	3.45132e-10			Rsph3b	17	NO	1.22601	0.293976	0.00318869
	Dscam	16	Mmu16 Trisomic	1.32244	0.403201	7.05499e-10			Scaf8	17	NO	1.3622	0.445938	1.76465e-10
	Scaf4	16	Mmu16 Trisomic	1.28705	0.364065	1.50336e-09			Serac1	17	NO	1.33148	0.413027	2.74305e-07
	Rcan1	16	Mmu16 Trisomic	1.38547	0.470372	1.70539e-09			Sft2d1	17	NO	1.42736	0.51335	1.76529e-10
	Synj1	16	Mmu16 Trisomic	1.38763	0.472625	2.94588e-09			Snx9	17	NO	1.33458	0.416382	0.000809937
	Jam2	16	Mmu16 Trisomic	1.35375	0.436965	2.99016e-09			Sytl3	17	NO	1.30528	0.384359	0.00118346
	Cryzl1	16	Mmu16 Trisomic	1.3883	0.473317	4.22332e-09			T	17	NO	1.21357	0.279257	0.0407504
	Gart	16	Mmu16 Trisomic	1.53833	0.621369	6.04462e-09			Tagap1	17	NO	1.24835	0.320027	3.08531e-06
	Clic6	16	Mmu16 Trisomic	1.59298	0.67173	1.28671e-08			Tfb1m	17	NO	1.51171	0.596181	9.47905e-09
	Psmg1	16	Mmu16 Trisomic	1.30325	0.38211	1.79242e-08			Tiam2	17	NO	1.40472	0.490281	2.35725e-10
	Pcp4	16	Mmu16 Trisomic	1.31233	0.392127	3.5892e-08			Tmem181a	17	NO	1.29816	0.376469	0.000130362
	Son	16	Mmu16 Trisomic	1.27797	0.353853	3.84596e-08			Tmem242	17	NO	1.36665	0.450644	4.9881e-08
	Ltn1	16	Mmu16 Trisomic	1.32129	0.401951	4.68539e-08			Tulp4	17	NO	1.36604	0.450001	4.61494e-09
	Gabpa	16	Mmu16 Trisomic	1.31576	0.395892	5.1151e-08			Zdhhc14	17	NO	1.44012	0.526194	1.47974e-08
	Donson	16	Mmu16 Trisomic	1.40862	0.494278	5.35899e-08
	Tmem50b	16	Mmu16 Trisomic	1.51977	0.603856	6.63536e-08
	Il10rb	16	Mmu16 Trisomic	1.6043	0.681947	1.15386e-07
	Grik1	16	Mmu16 Trisomic	1.419	0.504871	1.50931e-07
	Paxbp1	16	Mmu16 Trisomic	1.34544	0.428079	2.20153e-07
	Ets2	16	Mmu16 Trisomic	1.45217	0.538207	3.94882e-07
	Bach1	16	Mmu16 Trisomic	1.21095	0.276136	5.13843e-07
	Itsn1	16	Mmu16 Trisomic	1.377	0.461534	6.17126e-07
	Tiam1	16	Mmu16 Trisomic	1.27479	0.350256	1.53434e-06
	Brwd1	16	Mmu16 Trisomic	1.31426	0.394253	2.82264e-06
	Chaf1b	16	Mmu16 Trisomic	1.44148	0.527546	5.85662e-06
	Cyyr1	16	Mmu16 Trisomic	1.42698	0.512961	1.00386e-05
	Mrpl39	16	Mmu16 Trisomic	1.29672	0.374868	1.43741e-05
	Morc3	16	Mmu16 Trisomic	1.25751	0.330566	1.92864e-05
	N6amt1	16	Mmu16 Trisomic	1.42161	0.507522	2.23342e-05
	Erg	16	Mmu16 Trisomic	1.37502	0.459455	2.47952e-05
	Adamts5	16	Mmu16 Trisomic	1.34677	0.429508	2.69867e-05
	C2cd2	16	Mmu16 Trisomic	1.35422	0.437463	6.49898e-05
	Olig1	16	Mmu16 Trisomic	1.20003	0.263074	7.38175e-05
	Adamts1	16	Mmu16 Trisomic	1.353	0.436164	8.58911e-05
	Kcnj6	16	Mmu16 Trisomic	1.32414	0.405056	0.000115451
	Eva1c	16	Mmu16 Trisomic	1.45534	0.541357	0.000197823
	Rwdd2b	16	Mmu16 Trisomic	1.63322	0.707723	0.00029949
	Setd4	16	Mmu16 Trisomic	1.36279	0.44656	0.000342223
	Olig2	16	Mmu16 Trisomic	1.20335	0.267056	0.000478851
	Dnajc28	16	Mmu16 Trisomic	1.23624	0.30596	0.000538209
	Cbr3	16	Mmu16 Trisomic	1.37531	0.459757	0.000634515
	Usp16	16	Mmu16 Trisomic	1.16489	0.220191	0.000636876
	Kcne2	16	Mmu16 Trisomic	1.50523	0.58998	0.000756331
	Zbtb21	16	Mmu16 Trisomic	1.33183	0.41341	0.00090048
	Krtap7-1	16	Mmu16 Trisomic	1.37803	0.46261	0.00300055
	Mis18a	16	Mmu16 Trisomic	1.28254	0.359	0.00301941
	Serpind1	16	Mmu16 Trisomic	1.27879	0.354778	0.00378885
	Runx1	16	Mmu16 Trisomic	1.33829	0.420394	0.00572202
	Urb1	16	Mmu16 Trisomic	1.25309	0.325494	0.00630476
	Bace2	16	Mmu16 Trisomic	1.37276	0.457083	0.00937112
