## Supplementary Table 3 for "The impact of *Mmu*17 non-*Hsa*21 orthologous genes in the Ts65Dn mouse model of Down syndrome: the “gold standard” revisited"

### Sheet: Neonatal Behavior
					Neonatal Behavioral Testing Results Summary in the Ts65Dn and Ts66Yah Mouse models
			Ts66Yah Cohort 1 (Maternal Trisomy)				Ts66Yah Cohort 2 (Paternal Trisomy)				Ts65Dn (Maternal Trisomy)
Behavioral Domain	Analysis Stage	Parameter Measured	Eup Males (N=19)	Ts66Yah Males (N=19)	Eup Females (N=26)	Ts66Yah Females (N=11)	Eup Males (N=37)	Ts66Yah Males (N=40)	Eup Females (N=50)	Ts66Yah Females (N=21)	Eup Males (N=22)	Ts65Dn Males (N=16)	Eup Females (N=35)	Ts65Dn Females (N=17)
Neonatal Motor Development (Open Field)	Postnatal Days 2 To 12	Total Number of Body Rotations From P2 To P12	F(1,36)=5.28**		F(1,35)=0.07		F(1,75)=3.15#		F(1,69)=1.21		F(1,36)=4.11*		F(1,51)=18.47***
		Total Distance Travelled From P2 To P12	F(1,36)=4.61*		F(1,35)=1.26		F(1,75)=2.11		F(1,69)=0.67		F(1,36)=3.54*		F(1,51)=9.45**
		Average Speed From P2 To P12	F(1,36)=4.55*		F(1,35)=1.27		F(1,75)=1.62		F(1,69)=0.67		F(1,36)=3.92*		F(1,51)=10.23**
		Distance Travelled in Center From P2 To P12	F(1,36)=1.99		F(1,35)=0.46		F(1,75)=2.22		F(1,69)=0.69		F(1,36)=0.093		F(1,51)=12.92**
		Distance Travelled in Periphery From P2 To P12	F(1,36)=3.81#		F(1,35)=1.23		F(1,75)=1.65		F(1,69)=0.17		F(1,36)=5.22*		F(1,51)=5.10*
	Postnatal Days 2 To 7	Total Number of Body Rotations From P2 To P7	F(1,36)=12.02*		F(1,35)=0.19		F(1,75)=7.38**		F(1,69)=7.85		F(1,36)=13.88***		F(1,51)=20.08***
		Total Distance Travelled From P2 To P7	F(1,36)=8.95*		F(1,35)=0.0018		F(1,75)=7.48**		F(1,69)=8.55**		F(1,36)=5.66***		F(1,51)=23.23***
		Average Speed From P2 To P7	F(1,36)=6.71*		F(1,35)=0.03		F(1,75)=8.63**		F(1,69)=8.44**		F(1,36)=6.70*		F(1,51)=26.69***
	Postnatal Days 8 To 12	Total Number of Body Rotations From P8 To P12	F(1,36)=0.042		F(1,35)=0.027		F(1,75)=0.032		F(1,69)=1.66		F(1,36)=0.20		F(1,51)=4.16*
		Total Distance Travelled From P8 To P12	F(1,36)=2.11		F(1,35)=0.002		F(1,75)=0.39		F(1,69)=1.75e-006		F(1,36)=1.46		F(1,51)=4.25*
		Average Speed From P8 To P12	F(1,36)=2.29		F(1,35)=1.60		F(1,75)=0.07		F(1,69)=7.93e-006		F(1,36)=1.56		F(1,51)=4.42*
Neonatal Communication (USVs)	Postnatal Days 2 To 12	Total Number of USVs From P2 To P12	F(1,36)=10.86**		F(1,35)=6.42*		F(1,75)=0.06		F(1,69)=7.98**		F(1,36)=1.96		F(1,51)=2.71
		Percent of Short USVs From P2 To P12	F(1,36)=13.85***		F(1,35)=0.33		F(1,75)=0.67		F(1,69)=3.94#		F(1,36)=3.96		F(1,51)=29.30****
		Percent of Down USVs From P2 To P12	F(1,36)=7.81**		F(1,35)=1.32		F(1,75)=2.51		F(1,69)=2.48		F(1,36)=5.21*		F(1,51)=19.15****
		Percent of Up USVs From P2 To P12	F(1,36)=7.31*		F(1,35)=0.52		F(1,75)=0.07		F(1,69)=1.83		F(1,36)=12.12**		F(1,51)=17.67****
		Percent of Flat USVs From P2 To P12	F(1,36)=3.61		F(1,35)=12.70**		F(1,75)=0.19		F(1,69)=0.47		F(1,36)=23.95****		F(1,51)=35.90****
		Percent of Step Down USVs From P2 To P12	F(1,36)=2.64		F(1,35)=3.66		F(1,75)=0.03		F(1,69)=0.68		F(1,36)=2.35		F(1,51)=1.01
		Percent of Step Up USVs From P2 To P12	F(1,36)=6.08*		F(1,35)=3.84		F(1,75)=0.01		F(1,69)=0.40		F(1,36)=2.09		F(1,51)=4.33*
	Postnatal Days 2 To 7	Total Number of USVs From P2 To P7	F(1,36)=4.29*		F(1,35)=0.68		F(1,75)=2.10		F(1,69)=2.42		F(1,36)=6.17*		F(1,51)=4.85*
		Percent of Short USVs From P2 To P7	F(1,36)=3.85		F(1,35)=0.54		F(1,75)=2.63		F(1,69)=21		F(1,36)=22.48****		F(1,51)=43.71****
		Percent of Down USVs From P2 To P7	F(1,36)=2.58		F(1,35)=0.05		F(1,75)=4.72*		F(1,69)=1.29		F(1,36)=16.23***		F(1,51)=22.06****
		Percent of Up USVs From P2 To P7	F(1,36)=1.36		F(1,35)=0.23		F(1,75)=0.86		F(1,69)=0.06		F(1,36)=29.87***		F(1,51)=16.25***
		Percent of Flat USVs From P2 To P7	F(1,36)=0.47		F(1,35)=6.63*		F(1,75)=0.02		F(1,69)=0.01		F(1,36)=36.90****		F(1,51)=27.80****
		Percent of Step Down USVs From P2 To P7	F(1,36)=0.02		F(1,35)=0.22		F(1,75)=0.46		F(1,69)=0.33		F(1,36)=2.99		F(1,51)=0.053
		Percent of Step Up USVs From P2 To P7	F(1,36)=0.84		F(1,35)=8.19**		F(1,75)=1.77		F(1,69)=2.03		F(1,36)=0.12		F(1,51)=4.85#
	Postnatal Days 8 To 12	Total Number of USVs From P8 To P12	F(1,36)=18.26***		F(1,35)=20.85***		F(1,75)=1.02		F(1,69)=12.18**		F(1,36)=0.50		F(1,51)=0.26
		Percent of Short USVs From P8 To P12	F(1,36)=25.59****		F(1,35)=6.33*		F(1,75)=0.22		F(1,69)=8.91**		F(1,36)=0.38		F(1,51)=7.58**
		Percent of Down USVs From P8 To P12	F(1,36)=16.38***		F(1,35)=6.10*		F(1,75)=4.1e-005		F(1,69)=1.98		F(1,36)=0.04		F(1,51)=6.88*
		Percent of Up USVs From P8 To P12	F(1,36)=10.30**		F(1,35)=0.025		F(1,75)=0.23		F(1,69)=2.59		F(1,36)=0.57		F(1,51)=17.67***
		Percent of Flat USVs From P8 To P12	F(1,36)=5.84*		F(1,35)=10.09**		F(1,75)=0.99		F(1,69)=1.14		F(1,36)=2.79		F(1,51)=21.47****
		Percent of Step Down USVs From P8 To P12	F(1,36)=4.18#		F(1,35)=4.88*		F(1,75)=0.95		F(1,69)=1.70		F(1,36)=0.52		F(1,51)=3.40
		Percent of Step Up USVs From P8 To P12	F(1,36)=9.24**		F(1,35)=0.004		F(1,75)=1.32		F(1,69)=5.51*		F(1,36)=11.96**		F(1,51)=1.41
Olfactory Spatial Memory (Homing Test)	Postnatal Day 12	Latency to First Home Zone Entry	106.80±19.99	166.30±25.43#	119.10±19.36	214.30±25.63#	155.00±19.17	174.50±15.12	122.60±16.26	155.30±24.65	F(1,36)=5.21+D:K*	194.20±27.55*	109.5±18.10	169.00±25.43#
		Latency to First Clean Zone Entry	193.70±12.34	214.40±26.33	207.50±25.12	166.10±45.59	184.40±21.95	209.10-±14.77	223.90±16.27	203.40±25.07	222.50±28.14	226.30±26.53	192.80±21.28	153.70±22.96
		Time in Home Zone	139.7±23.79	62.36±15.56#	124.3±20.56	49.49±17.26#	73.76±14.41	61.36±10.75	95.03±14.25	63.50±16.38	157.10±24.45	48.85±13.27**	129.0±16.65	37.42±12.11***
		Time in Clean Zone	23.97±12.34	18.84±7.35	14.35±6.16	14.77±6.74	19.20±8.70	24.39±6.29	16.76±5.42	22.42±8.90	23.87±15.77	13.75±5.24	18.45±4.83	22.46±8.04

### Sheet: Adult Behavior
		Adult Behavioral Testing Results Summary in the Ts65Dn and Ts66Yah Mouse models
		Ts66Yah Cohort 1 (Maternal Trisomy)				Ts66Yah Cohort 2 (Paternal Trisomy)
Behavioral Domain	Parameter Measured	Eup Males (N=17)	Ts66Yah Males (N=17)	Eup Females (N=24)	Ts66Yah Females (N=11)	Eup Males (N=34)	Ts66Yah Males (N=36)	Eup Females (N=13)	Ts66Yah Females (N=13)
Exploratory Behavior (OF)	Total Distance Travelled	58.78±27.26	80.42±41.26#	134.60±63.67	136.9±58.36	64.31±32.52	97.41±44.25***	105.2±48.24	90.32±43.62
	Average Speed	0.016±0.008	0.022±0.011#	0.037±0.018	0.037±0.016	0.018±0.009	0.027±0.012***	0.029±0.013	0.025±0.012
	Distance Travelled in Center	14.61±10.74	19.89±16.44	32.73±19.73	35.15±23.05	11.62±11.11	22.25±14.40***	24.02±15.05	17.49±12.65#
	Distance Travelled in Periphery	44.60±18.09	60.53±27.85#	101.90±45.61	99.61±37.31	52.68±24.06	75.15±33.93**	81.21±35.23	72.79±33.59
	Total Number of Entries	37.13±4.49	38.31±3.15	36.92±3.65	28.58±2.60#	37.52±2.76	40.82±3.15	35.57±2.40	27.05±3.83#
	Perecent Alternation	35.87±8.58	27.80±6.69*	39.00±9.83	30.92±14.24*	37.56±12.37	30.67±12.84*	36.86±9.72	30.05±13.46*
Long-Term Memory (NOR)	Familiarity Index (Training Day)	39.88±24.71	40.52±22.41	26.06±16.86	35.07±22.38	35.62±15.65	45.60±19.53	30.33±18.35	38.53±17.89
	Recognition Index (Testing Day)	73.51±18.19	77.23±12.15	77.68±10.12	71.15±20.34	69.73±26.26	75.23±18.38	80.47±12.13	70.94±17.79
Contextual Memory (CFC)	Pre-Shock Average Freezing Training	1.03±0.70	1.08±0.38	0.0±0.0	1.30±0.51	2.87±1.08	2.90±0.96	0.09±0.06	0.93±0.45
	Post-Shock Average Freezing Training	21.22±3.13	18.92±2.80	28.73±6.69	24.53±5.37	32.54±2.57	23.99±2.60*	28.84±2.56	23.32±2.89
	Average Freezing Testing	31.18±17.70	30.53±25.47	20.48±16.80	24.83±15.70	36.60±20.52	31.97±15.67	27.61±18.69	25.35±15.81
	Peak Freezing Testing	49.19±21.16	46.85±29.03	36.54±24.36	45.27±19.53	58.59±24.95	55.40±20.85	50.27±16.70	39.58±17.58
Motor Coordination (Rotarod)	4 RPM	294.80±5.23	297.40±2.63	288.50±7.25	288.20±8.52	256.90±14.29	276.50±9.50	289.70±10.25	252.10±21.35
	8 RPM	247.10±20.35	267.70±13.15	246.40±20.93	209.90±30.98	186.00±17.97	235.90±15.30*	235.60±20.32	222.80±25.48
	16 RPM	136.80±28.46	69.41±18.16	98.00±29.21	58.41±19.86	45.63±8.61	90.98±16.04	107.50±21.80	69.32±18.58
	24 RPM	84.10±23.06	20.59±6.76#	11.72±3.17	28.26±11.79	15.81±2.31	33.18±10.47	27.79±9.29	23.59±16.30
	32 RPM	48.20±15.85	8.06±1.67*	7.30±1.64	8.58±4.05	4.45±0.46	9.30±3.16	6.62±1.79	4.47±1.86
	4-32 RPM	127.20±19.82	92.02±9.81	124.90±16.15	106.50±18.07	83.54±7.68	122.2±10.44**	112.2±12.73	86.40±10.25
Hippocampal-Dependent Spatial Memory (MWM)	Visible Platform: Latency to Reach Plateform (Genotype Effect)	F(1,30)=0.38		F(1,51)=0.48		ND		ND
	Hidden Platform: Latency to Reach Plateform (Genotype Effect)	F(1,30)=0.99		F(1,51)=14.65***		ND		ND
	Hidden Platform: Time in Periphery (Genotype Effect)	F(1,30)=2.20		F(1,51)=4.76		ND		ND
	Probe Trial: Time in Platform Quadrant (Genotype Effect)	27.15±1.50	27.84±1.41	26.96±0.66	27.34±0.91	ND		ND
	Probe Trial: Time to First Platform Entry (Genotype Effect)	8.61±1.25	19.06±2.56***	8.97±1.39	15.97±2.26***	ND		ND
